# Adapting the novel-object recognition task to quantify how much attention rodents allocate to motivationally-salient objects

**DOI:** 10.1101/495945

**Authors:** Iasmina Hornoiu, John Gigg, Deborah Talmi

**Affiliations:** Division of Neuroscience and Experimental Psychology, University of Manchester; Department of Psychology, University of Cambridge

**Keywords:** attention, emotional arousal, memory, Novel Object Recognition task, olfactory stimuli

## Abstract

The allocation of attention can be modulated by the emotional value of a stimulus. In order to understand the biasing influence of emotion on attention allocation further, we require an animal test of how motivational salience modulates attention. In mice, female odour triggers arousal and elicits emotional responses in males. Here, we determined the extent to which objects labelled with female odour modulated the attention of C57BL/6J male mice. Seven experiments were conducted, using a modified version of the spontaneous Novel Object Recognition task. Attention was operationalised as differential exploration time of identical objects that were labelled with either female mouse odour (O+), a non-social odour, almond odour (O^a^) or not labelled with any odour (O-). In some experiments we tested trial unique (novel) objects than never carried an odour (X-). We found that when single objects were presented, as well as when two objects were presented simultaneously (so competed with each other for attention), O+ received preferential attention compared to O-. This result was independent of whether O+ was at a novel or familiar location. When compared with O^a^ at a novel location, O+ at a familiar location attracted more attention. Compared to X-, O+ received more exploration only when placed at a novel location, but attention to O+ and X- was equivalent when they were placed in a familiar location. These results suggest that C57BL/6J male mice weigh up aspects of odour, object novelty and special novelty for motivational salience, and that, in some instances, female odour elicits more attention (object exploration) compared to other olfactory stimuli and visual object novelty. The findings of this study pave the way to using motivationally-significant odours to modulate the cognitive processes that give rise to novel object recognition.
