## Supplementary material for "Adapting the novel-object recognition task to quantify how much attention rodents allocate to motivationally-salient objects": behavoiural data in experiments 1-7

### Sheet: Sheet1
	Experimental data
O+	female-odour object
O-	odour-neutral object
X-	odour-neutral novel object
Oa	almond-odour object
D2	discrimination index
numbers represent exploration time
Experiment 1
	O+					O-
animal	day1	day2	day3	day4	mean	day1	day2	day3	day4	mean
1	8.5	2.2	3.4	1.8	3.975	3.4	2.5	1	0.3	1.8
2	12.5	7.8	7.3	3.3	7.725	0.6	4.9	4.1	2.3	2.975
3	10.2	12.5	6.4	8.6	9.425	4.7	3.5	16.8	11.3	9.075
4	9.4	8.2	27.7	5.9	12.8	3.1	1.6	3.2	4.6	3.125
5	6.1	3.4	2.5	13.8	6.45	1.1	3.1	0.5	2.3	1.75
6	6.6	14.7	5.3	2.6	7.3	2.6	3	3.1	3.8	3.125
7	8.3	10	0.9	11.7	7.725	0.8	3.3	0.4	2.4	1.725
8	3.5	8.2	5.9	0.9	4.625	4.1	27.7	1.8	3.9	9.375
	animals excluded from data analysis due to experimental error
Experiment 2
	O+			O-
animal	day1	day2	mean	day1	day2	mean
1	6.981	2.995	4.988	5.73	4.5745	5.15225
2	21.7985	17.01	19.4042	5.6075	12.385	8.99625
3	20.5095	9.7	15.1048	6.642	6.665	6.6535
4	16.22	19.283	17.7515	6.195	3.897	5.046
5	10.467	16.1265	13.2967	1.045	3.9535	2.49925
6	6.153	16.556	11.3545	4.0635	2.0555	3.0595
7	4.8635	11.94	8.40175	5.575	3.334	4.4545
8	16.4575	9.138	12.7978	4.3965	23.213	13.8048
Experiment 3
	O+								O-								D2
	trial1	trial2	trial1	trial2	trial1	trial2	trial1	trial2	trial1	trial2	trial1	trial2	trial1	trial2	trial1	trial2	trial1	trial2	trial1	trial2	trial1	trial2	trial1	trial2	mean
animal	day1	day1	day2	day2	day3	day3	day4	day4	day1	day1	day2	day2	day3	day3	day4	day4	day1	day1	day2	day2	day3	day3	day4	day4
1	3.9575	19.818	0.792	23.016	9.178	8.4035	6.8315	5.9965	0.7915	7.599	2.105	3.379	1.8635	2.1895	2.0915	7.251	0.666667	0.445672	-0.453227	0.743967	0.662455	0.586614	0.531211	-0.0946971	0.386083
2	6.314	14.4825	15.2175	1.4015	9.13	7.469	12.618	12.4115	3.2905	2.4235	5.8805	15.367	2.352	6.156	9.3745	9.6565	0.3148	0.713297	0.442554	-0.832841	0.590315	0.096367	0.147482	0.124841	0.199602
3	13.8805	8.3655	8.568	8.307	15.316	6.3175	15.1205	8.0175	3.976	3.481	7.5965	1.8	6.1945	6.3565	6.6815	2.5125	0.554672	0.412316	0.0601008	0.643811	0.424049	-0.00307717	0.387075	0.522792	0.375217
4	12.9275	7.603	21.048	18.2915	14.0095	10.449	11.3265	5.4555	2.394	5.5885	2.052	3.0375	4.2875	9.047	17.9445	5.9345	0.687498	0.152712	0.822338	0.715177	0.531344	0.0719122	-0.226094	-0.0420544	0.339104
5	5.093	2.8	6.5355	12.2605	2.1645	1.944	8.244	7.91	0.8015	0.894	2.038	2.508	2.231	7.631	2.371	11.044	0.728052	0.515972	0.524582	0.660358	-0.0151291	-0.593943	0.553274	-0.165348	0.275977
6	8.4575	1.0005	2.8605	6.802	5.5355	14.8715	7.612	13.795	4.103	6.307	6.314	0.927	2.3905	2.4345	3.3215	0.602	0.346682	-0.726172	-0.376424	0.760124	0.396795	0.718652	0.392418	0.916371	0.303556
7	6.1745	8.2725	2.196	3.394	2.2675	5.7015	5.5665	7.0735	1.1805	1.59	4.255	3.553	1.7595	4.8765	2.5115	4	0.678994	0.677567	-0.319175	-0.0228876	0.126148	0.0779921	0.378188	0.277555	0.234298
8	6.903	2.1915	13.957	16.868	17.168	12.1675	8.0085	5.1985	3.932	4.8915	3.9015	4.1705	5.678	2.703	6.827	18.2465	0.274204	-0.381194	0.563065	0.603536	0.502933	0.636461	0.0796401	-0.556537	0.215264
Experiment 4
	O+								O-								D2
	trial1	trial2	trial1	trial2	trial1	trial2	trial1	trial2	trial1	trial2	trial1	trial2	trial1	trial2	trial1	trial2	trial1	trial2	trial1	trial2	trial1	trial2	trial1	trial2	mean
animal	day1	day1	day2	day2	day3	day3	day4	day4	day1	day1	day2	day2	day3	day3	day4	day4	day1	day1	day2	day2	day3	day3	day4	day4
1	8.9545	10.9795	1.768	8.271	9.054	17.4745	16.068	4.554	2.518	4.711	5.1535	1.1215	4.11	10.2935	7.3945	4.951	0.561037	0.399509	-0.489128	0.761192	0.37557	0.258607	0.369675	-0.0417675	0.274337
2	9.5755	18.9975	5.2365	17.2815	10.2195	6.9035	32.8905	11.8005	5.2785	6.22	4.763	15.639	5.9445	16.3535	17.9015	23.116	0.289282	0.506692	0.0473524	0.0498929	0.264477	-0.406329	0.295106	-0.324073	0.0902999
3	10.6675	12.3475	27.8295	11.316	14.1935	15.576	38.3305	11.2305	4.557	7.5	8.6565	6.6395	17.594	11.0195	13.8425	13.2025	0.40136	0.244237	0.525489	0.260449	-0.106976	0.171326	0.469362	-0.0807105	0.235567
4	4.0305	4.808	4.4685	9.0835	12.515	16.5355	9.7975	12.8095	9.298	11.7285	4.9945	8.634	12.573	15.2315	12.501	7.4455	-0.395206	-0.418498	-0.0555849	0.0253704	-0.00231186	0.0410489	-0.121241	0.264824	-0.0826999
5	8.4095	4.899	10.25	22.1685	28.8935	6.3395	6.372	11.409	3.9375	2.076	4.5935	10.4795	6.0575	6.0555	11.6445	9.2185	0.362193	0.404731	0.381076	0.358031	0.653372	0.0229125	-0.292648	0.106193	0.249483
6	10.0685	5.5685	15.217	19.8855	9.8835	14.358	8.377	5.969	9.8725	4.6495	2.111	5.74	4.0105	6.585	6.2625	4.6195	0.009829	0.0899393	0.756348	0.552009	0.4227	0.37115	0.144438	0.12745	0.309233
7	9.801	16.101	2.275	4.981	7.974	6.4915	6.9695	11.5885	8.5605	6.4045	3.0025	2.7245	4.052	4.6695	7.75	29.675	0.0675598	0.43085	-0.137849	0.292843	0.326127	0.163247	-0.0530249	-0.438317	0.0814294
8	8.915	21.176	12.4485	17.946	9.182	14.2255	12.9725	5.9375	6.865	4.994	7.9675	10.0785	6.4995	8.4435	8.601	10.5275	0.129911	0.618342	0.219485	0.280736	0.171061	0.255062	0.202633	-0.278773	0.199807
Experiment 5
	O+				X-				D2
	trial1	trial2	trial1	trial2	trial1	trial2	trial1	trial2	trial1	trial2	trial1	trial2	mean
animal	day1	day1	day2	day2	day1	day1	day2	day2	day1	day1	day2	day2
1	11.4925	4.189	9.534	12.393	4.1025	2.409	3.16	6.1785	0.47387	0.269779	0.502127	0.334626	0.3951
2	21.8105	20.8	21.845	14.857	5.125	5.9105	5.3445	37.6315	0.619461	0.55744	0.60687	-0.433895	0.337469
3	6.5055	13.21	10.198	15.9805	13.6855	9.093	5.0375	4.042	-0.355604	0.184594	0.338715	0.596254	0.19099
4	25.16	22.4545	8.1995	4.6505	4.99	1.669	8.1845	21.2695	0.668988	0.861629	0.000915527	-0.641165	0.222592
5	18.0165	4.635	7.2025	4.168	8.2085	5.5895	5.1675	1.3315	0.373994	-0.0933542	0.164511	0.515774	0.240231
6	16.3755	10.1255	23.15	19.456	5.8945	14.9095	5.476	3.343	0.470633	-0.191092	0.617411	0.706742	0.400923
7	5.2715	20.4565	11.7685	14.5655	7.059	2.6815	3.8675	1.3795	-0.144966	0.768217	0.505308	0.826968	0.488882
8	18.519	3.29	8.0715	21.8405	5.1375	19.857	14.6945	5.0435	0.565658	-0.71573	-0.290916	0.624795	0.0459519
Experiment 6
	O+				X-				D2
	trial1	trial2	trial1	trial2	trial1	trial2	trial1	trial2	trial1	trial2	trial1	trial2	mean
animal	day1	day1	day2	day2	day1	day1	day2	day2	day1	day1	day2	day2
1	13.6285	1.276	12.3095	13.9315	5.8455	31.5035	7.988	9.7055	0.399661	-0.922146	0.212908	0.178787	-0.0326975
2	20.7815	23.5285	23.691	12.156	9.656	16.245	20.994	7.2955	0.36552	0.183124	0.0603558	0.249878	0.214719
3	15.46	19.3605	19.492	9.5215	13.5575	9.5725	6.914	18.0675	0.0655639	0.338299	0.476331	-0.309761	0.142608
4	30.5015	14.526	15.3625	21.4535	8.136	12.815	3.551	6.3875	0.578855	0.06258	0.624501	0.541144	0.45177
5	8.635	20.5265	14.64	12.508	21.507	15.904	10.1945	7.26	-0.427045	0.126885	0.179005	0.26548	0.0360812
6	8.312	9.5915	39.391	26.2375	14.0335	15.0715	17.4095	12.777	-0.256047	-0.222195	0.386995	0.345013	0.0634413
7	12.7775	14.5005	21.1815	3.972	4.1785	8.6695	10.0295	3.0985	0.507136	0.251662	0.35731	0.123541	0.309912
8	13.844	10.8445	20.288	8.557	11.281	5.6245	25.0155	27.8165	0.10201	0.316959	-0.104352	-0.529493	-0.0537188
Experiment 7 A
	almond-odour paper				neutral paper				D2 w/o errors
	trial1	trial2	trial1	trial2	trial1	trial2	trial1	trial2	trial1	trial2	trial1	trial2	mean
animal	day1	day1	day2	day2	day1	day1	day2	day2	day1	day1	day2	day2
1	0.809	0.465	4.609	0.7	0.625	0.56	1.319	0.292	0.128312	-0.0926829	0.554993	0.41129	0.250478
2	1.682	4.416	1.718	0.723	5.21	2.724	3.008	0.303	-0.511898	0.236975	-0.272958	0.409357	-0.182627
3	4.201	2.654	2.145	0.181	1.126	1.045	1.405	0.848	0.577248	0.434982	0.208451	-0.648202	0.406894
4	6.971	0.508	2.331	0.292	0.872	1.081	0.29	0.975	0.777636	-0.360604	0.77871	-0.539069	0.398581
5	23.018	3.965	1.73	3.173	3.236	1.645	1.313	1.323	0.753485	0.413547	0.137036	0.411477	0.320687
6	3.162	3.738	4.332	0.672	6.907	0.761	0.532	1.187	-0.371934	0.661703	0.78125	-0.277031	0.198497
7	3.042	1.805	0.955	0.546	0.859	0.395	1.228	0.343	0.5596	0.640909	-0.125057	0.228346	0.32595
8	7.949	3.819	2.144	3.932	3.308	2.063	4.996	1.261	0.412277	0.298538	-0.39944	0.514346	0.20643
Data points not included in analysis
	mice swaped by accident
	possible artefact
Exploration time w/o errors (i.e. what is presented in results section)
	almond-odour paper				neutral paper
animal	day1 mean	day2 mean	total mean		day1 mean	day2 mean	total mean
1	0.637	2.6545	1.64575		0.5925	0.8055	0.699
2	3.049	1.718	2.3835		3.967	3.008	3.4875
3	3.4275	2.145	2.78625		1.0855	1.405	1.24525
4	3.7395	2.331	3.03525		0.9765	0.29	0.63325
5	3.965	2.4515	3.20825		1.645	1.318	1.4815
6	3.45	2.502	2.976		3.834	0.8595	2.34675
7	2.4235	0.7505	1.587		0.627	0.7855	0.70625
8	5.884	3.038	4.461		2.6855	3.1285	2.907
Experiment 7 B
	O+				Oa				D2
	trial1	trial2	trial1	trial2	trial1	trial2	trial1	trial2	trial1	trial2	trial1	trial2	mean
animal	day1	day1	day2	day2	day1	day1	day2	day2	day1	day1	day2	day2
1	30.8785	37.963	8.091	21.245	5.023	5.127	3.969	6.5555	0.720179	0.762033	0.341791	0.52839	0.588098
2	26.8445	18.406	25.751	14.685	6.279	3.2995	6.833	3.806	0.620873	0.695976	0.580592	0.58834	0.621445
3	25.5395	8.9295	6.9725	5.2005	3.3065	3.3415	2.9855	2.787	0.770748	0.455383	0.400382	0.30216	0.482168
4	24.7465	6.9955	5.883	31.5215	2.313	19.5915	4.131	0.982	0.829043	-0.473765	0.174955	0.939576	0.367452
5	29.8625	26.45	10.586	20.534	9.5905	5.88	4.8135	15.0945	0.513827	0.636251	0.37485	0.152673	0.4194
6	13.0385	18.435	11.556	12.7285	8.698	15.387	5.812	2.965	0.199687	0.0901189	0.330723	0.622137	0.310666
7	11.603	9.493	18.266	17.408	3.292	2.678	3.8405	2.957	0.557972	0.559938	0.652546	0.7096	0.620014
8	23.9035	15.212	13.424	23.858	6.4515	8.4395	4.2535	20.3935	0.57493	0.286345	0.518767	0.0782911	0.364583
